# Area-Based Selection of Binding Interfaces for Structural Prediction of Protein–Protein Complexes

**DOI:** 10.1101/2025.10.07.680849

**Authors:** Yong Xiao Yang, Bao Ting Zhu

## Abstract

Protein–protein interaction is a fundamental process in all biological systems, and the structural information of a protein–protein complex may provide important mechanistic details and insights into the biological processes involved. Elucidation of the rules underlying the interface specificity in protein–protein interactions is of great value for the correct prediction of the structures of a protein–protein complex. In the present study, we have developed the area-based methods for selecting near-native interfaces for protein–protein interactions. The quantitative relationship between different areas in the predicted structure of protein–protein complex and the predicted accuracy was explored using linear and nonlinear models. The predicted accuracy is characterized using the root mean square deviation (L_RMSD) of ligands. The performances of the newly-developed area-based models for selecting near-native interfaces for protein–protein binding interactions based on the partners’ structures at unbound or bound states are better than (or at least comparable to) those of the existing, more sophisticated method(s). The success rates of some models are above 90% (some are close to 100%), which indicates the importance and effectiveness of the area-based interface selection. The area-based methods presented in this work may shed lights on the final resolution of the interface selection problem in the field of protein–protein complex structure prediction and also on the rules of interface specificity for protein–protein interactions from a geometric area perspective. The principles developed this work also shed lights on understanding the protein-protein binding mechanisms from an area perspective.

**GRAPHICAL ABSTRACT:** 
