## Supplementary File 1 for "Area-Based Selection of Binding Interfaces for Structural Prediction of Protein–Protein Complexes"

### Sheet: Set1
No.	PDBcode_chainIDs:chainIDs	Number of residues in the receptor	Number of residues in the ligand
1	1ARO_P:L	774	149
2	1AVA_A:C	403	181
3	1AXI_B:A	191	175
4	1BLX_A:B	305	160
5	1C1Y_A:B	167	77
6	1D4V_B:A	163	117
7	1DKF_B:A	232	217
8	1DLF_H:L	120	113
9	1E50_B:A	130	115
10	1EM8_A:B	147	110
11	1EUV_A:B	221	79
12	1F45_A:B	282	133
13	1F60_A:B	440	90
14	1FM0_E:D	142	81
15	1FR2_B:A	131	83
16	1FX0_A:B	477	467
17	1GL4_A:B	273	89
18	1HX1_A:B	377	112
19	1I1Q_A:B	512	186
20	1IAR_B:A	188	129
21	1IXS_B:A	315	50
22	1J7D_B:A	149	140
23	1JK0_A:B	334	265
24	1JQL_A:B	366	140
25	1KA9_F:H	251	195
26	1KSH_A:B	164	141
27	1LB1_A:B	324	178
28	1M2T_B:A	262	248
29	1MA9_A:B	442	356
30	1MQK_H:L	123	108
31	1OAQ_H:L	120	110
32	1OEY_L:C	96	74
33	1OF5_A:B	154	128
34	1P2J_A:I	220	56
35	1QOP_B:A	390	265
36	1RJC_B:A	129	123
37	1SHY_B:A	499	228
38	1T0P_A:B	174	86
39	1TA3_B:A	301	274
40	1TDQ_A:B	271	126
41	1TO2_E:I	281	63
42	1TUE_M:Q	196	194
43	1U0S_Y:A	118	86
44	1USU_A:B	246	132
45	1UZX_A:B	134	74
46	1VG0_A:B	481	182
47	1W98_A:B	297	270
48	1WMH_A:B	83	82
49	1WPX_A:B	421	204
50	1WRD_A:B	98	76
51	1XG2_A:B	317	151
52	1Y8X_A:B	157	90
53	1YCS_B:A	193	191
54	1Z3E_A:B	119	67
55	1Z5X_E:U	237	193
56	2A1J_B:A	79	62
57	2A5D_B:A	187	163
58	2ATP_A:B	118	115
59	2BCG_G:Y	442	194
60	2BO9_A:B	307	217
61	2BTQ_A:B	436	391
62	2D5R_A:B	252	116
63	2DZN_E:F	227	69
64	2E2D_C:A	180	165
65	2FEP_A:S	273	86
66	2IE4_A:C	581	288
67	2IHB_A:B	317	111
68	2JB0_B:A	122	84
69	2NPT_A:D	102	88
70	2NQD_B:A	221	109
71	2NXX_E:A	234	224
72	2OCF_A:D	231	93
73	2OMZ_A:B	465	104
74	2P45_A:B	124	116
75	2Q5W_E:D	137	77
76	2QHO_G:H	72	48
77	2QKL_A:B	121	90
78	2QWO_A:B	387	92
79	2R25_A:B	166	133
80	2R40_A:D	238	233
81	2UYZ_A:B	156	78
82	2V8S_E:V	137	93
83	2VJE_B:A	61	60
84	2VRW_B:A	367	177
85	2WUS_A:R	335	87
86	2XQR_A:B	537	146
87	2XWU_B:A	910	158
88	2Z0D_A:B	309	116
89	2Z35_A:B	112	111
90	2Z7F_E:I	218	50
91	2ZA4_A:B	108	89
92	3A4U_A:B	228	65
93	3AJI_A:B	228	73
94	3BDW_A:B	123	116
95	3BP6_B:A	186	112
96	3BS5_A:B	83	74
97	3BY4_A:B	172	75
98	3CKI_A:B	256	121
99	3CX8_A:B	319	193
100	3D1K_B:A	146	142
101	3D3B_A:J	139	87
102	3DLQ_R:I	201	131
103	3EJB_H:G	387	77
104	3EVS_B:C	104	85
105	3F1S_A:B	385	259
106	3FMO_A:B	421	232
107	3FPN_A:B	118	94
108	3GQB_A:B	578	460
109	3GQI_A:B	304	226
110	3H9R_A:B	312	107
111	3HHS_A:B	668	656
112	3IFW_A:B	223	75
113	3K9O_A:B	198	75
114	3KNB_A:B	98	96
115	3KSE_B:E	219	98
116	3KUD_A:B	165	76
117	3KYJ_A:B	129	128
118	3LPE_C:D	84	59
119	3LQC_B:A	194	151
120	3LVL_B:A	388	125
121	3M18_A:B	245	127
122	3MCA_A:B	377	341
123	3MHV_C:A	102	42
124	3MSX_B:A	192	177
125	3N3K_A:B	355	74
126	3N5B_A:B	112	86
127	3NY7_A:B	118	77
128	3O2P_A:E	199	86
129	3OF6_A:D	240	100
130	3OKY_A:B	609	540
131	3P71_T:C	315	303
132	3PNL_A:B	356	211
133	3PV6_A:B	214	112
134	3Q3J_B:A	175	102
135	3Q9N_C:A	157	138
136	3QN1_B:A	295	179
137	3QQ8_A:B	177	80
138	3R07_A:C	255	88
139	3TG1_A:B	334	130
140	3TX7_A:B	504	218
141	3ULQ_A:B	376	58
142	3V2A_R:A	185	95
143	3VMF_A:B	427	351
144	3YGS_P:C	97	95
145	3ZHP_A:D	315	264
146	3ZL7_A:C	363	62
147	3ZO0_A:B	208	180
148	3ZU7_A:B	344	154
149	4A49_B:A	146	76
150	4APX_B:A	238	208
151	4BFI_B:A	202	191
152	4BI8_B:A	163	94
153	4BVX_A:B	203	170
154	4C4K_T:O	97	94
155	4CRW_A:B	226	158
156	4CT4_B:A	378	236
157	4CZX_A:B	324	103
158	4DHI_B:D	238	150
159	4EMJ_A:B	406	106
160	4FJV_A:B	231	82
161	4H3K_A:B	317	189
162	4H5S_B:A	100	96
163	4HDO_A:B	310	163
164	4HGM_B:A	478	103
165	4HRL_C:A	169	162
166	4ILH_B:A	295	255
167	4ILW_A:D	182	159
168	4IOP_B:A	121	117
169	4IYP_A:C	200	117
170	4JE4_A:B	102	93
171	4JEG_A:B	114	93
172	4JHP_C:B	362	142
173	4K5A_A:B	164	161
174	4KAX_A:B	163	143
175	4KML_B:A	123	109
176	4KSK_A:D	260	75
177	4KT1_A:E	461	90
178	4LLD_B:A	101	99
179	4M69_A:B	284	264
180	4N0G_A:C	267	145
181	4N6E_A:B	244	89
182	4N6O_A:B	262	115
183	4NI2_B:A	198	192
184	4NIK_B:A	228	224
185	4NKG_A:B	233	66
186	4P2A_A:B	287	97
187	4PER_A:B	458	109
188	4U5Y_A:D	165	115
189	4WW7_A:B	237	172
190	4YII_U:A	145	72

### Sheet: Set2
No.	PDBcode_chainIDs:chainIDs	Number of residues in the receptor	Number of residues in the ligand
1	2I25_L:N	129	114
2	4Y7M_C:A	241	129
3	5JMO_B:D	471	117
4	5SV3_D:C	167	125
5	6CWG_A:B	262	127
6	6DBG_B:C	286	118
7	1AVX_A:B	223	172
8	1AY7_A:B	96	89
9	1BUH_A:B	287	70
10	1BVN_P:T	496	71
11	1CLV_A:I	470	32
12	1D6R_A:I	223	58
13	1DFJ_I:E	456	124
14	1E6E_A:B	457	113
15	1EAW_A:B	241	56
16	1EWY_A:C	303	98
17	1F34_A:B	325	138
18	1FLE_E:I	240	47
19	1GL1_A:I	239	34
20	1GLA_G:F	489	161
21	1GXD_A:C	624	192
22	1JTD_B:A	273	262
23	1JTG_A:B	262	165
24	1MAH_A:F	533	61
25	1OC0_A:B	364	37
26	1OPH_A:B	375	223
27	1OYV_A:I	274	104
28	1PPE_E:I	223	29
29	1R0R_E:I	274	51
30	1TMQ_A:B	470	117
31	1UDI_E:I	227	83
32	1US7_A:B	206	193
33	1YVB_A:I	241	111
34	1Z5Y_E:D	136	118
35	2A1A_B:A	269	161
36	2A9K_B:A	207	170
37	2ABZ_B:E	301	60
38	2AYO_A:B	355	75
39	2B42_A:B	364	184
40	2GAF_D:A	447	276
41	2J0T_A:D	161	124
42	2O8V_A:B	229	108
43	2OUL_A:B	241	107
44	2PCC_A:B	294	108
45	2SIC_E:I	275	107
46	2SNI_E:I	275	64
47	2UUY_A:B	223	52
48	2YVJ_A:B	402	106
49	3A4S_A:D	155	62
50	3K75_D:B	248	151
51	3PC8_A:C	97	77
52	3SGQ_E:I	185	51
53	3VLB_A:B	404	218
54	4CPA_A:I	307	37
55	4H03_A:B	414	357
56	7CEI_B:A	127	87
57	1AK4_A:D	165	145
58	1EFN_B:A	104	57
59	1FFW_A:B	128	68
60	1FQJ_A:B	317	133
61	1GPW_A:B	253	200
62	1HE1_C:A	176	135
63	1J2J_A:B	165	41
64	1KAC_A:B	185	124
65	1KXP_D:A	438	349
66	1PVH_A:B	201	169
67	1QA9_A:B	102	95
68	1S1Q_A:B	137	71
69	1T6B_X:Y	676	170
70	1XD3_A:B	229	75
71	1Z0K_A:B	169	61
72	1ZHH_A:B	344	208
73	1ZHI_A:B	195	125
74	2AJF_A:E	597	174
75	2BTF_A:P	374	139
76	2FJU_B:A	696	177
77	2G77_A:B	331	169
78	2GTP_A:D	310	132
79	2HLE_A:B	188	133
80	2HQS_A:H	412	108
81	2VDB_A:B	574	55
82	2X9A_D:C	90	61
83	3D5S_A:C	297	65
84	3H2V_A:E	174	74
85	4M76_A:B	296	179
86	3RJQ_A:B	292	127
87	4M3K_A:B	260	116
88	5E5M_A:B	115	112
89	5HGG_A:T	246	127
90	5VNW_A:D	583	120
91	1CGI_E:I	245	56
92	1JIW_P:I	470	105
93	1M10_B:A	267	199
94	1NW9_B:A	238	91
95	1R6Q_A:C	142	87
96	1ZM4_A:B	822	207
97	2NZ8_B:A	279	177
98	2Z0E_A:B	315	118
99	4FZA_A:B	324	281
100	4IZ7_A:B	344	90
101	1B6C_B:A	326	107
102	1HE8_A:B	749	166
103	1I2M_B:A	388	165
104	1LFD_B:A	167	87
105	1MQ8_A:B	184	177
106	1SYX_A:B	135	62
107	1WQ1_G:R	320	166
108	1XQS_A:C	264	165
109	2CFH_A:C	160	149
110	2H7V_C:A	269	182
111	2HRK_A:B	177	105
112	2OZA_B:A	340	332
113	BAAD_A:D	264	152
114	3BX7_A:C	173	120
115	3CPH_G:A	441	175
116	3DAW_A:B	372	140
117	3S9D_B:A	180	127
118	1ACB_E:I	241	63
119	1F6M_A:C	320	108
120	1FQ1_B:A	295	183
121	1JK9_B:A	243	153
122	1PXV_A:C	183	111
123	1ZLI_A:B	306	74
124	2IDO_A:B	172	75
125	2O3B_A:B	241	135
126	2OT3_A:B	253	157
127	3FN1_B:A	160	90
128	1ATN_A:D	372	258
129	1BKD_S:R	439	166
130	1IBR_B:A	458	168
131	1IRA_Y:X	311	145
132	1R8S_E:A	187	160
133	1RKE_A:B	262	176
134	1Y64_B:A	411	356
135	2C0L_A:B	292	122
136	2I9B_E:A	265	122
137	2J7P_A:D	292	265
138	3AAD_A:B	264	153

### Sheet: Set3
No.	PDBcode_chainIDs:chainIDs	Number of residues in the receptor	Number of residues in the ligand
1	2I25_A:N	129	113
2	4Y7M_Z:A	235	135
3	5JMO_Z:A	472	117
4	5SV3_Z:A	258	126
5	6CWG_Z:A	258	129
6	6DBG_Z:A	291	123
7	1AVX_A:B	223	169
8	1AY7_B:Z	96	89
9	1BUH_X:A	294	76
10	1BVN_X:Z	495	74
11	1CLV_A:Z	470	32
12	1DFJ_X:B	456	124
13	1E6E_A:D	455	107
14	1EAW_A:X	241	58
15	1EWY_A:Z	295	98
16	1F34_X:A	326	127
17	1FLE_A:Z	240	47
18	1GL1_X:A	236	34
19	1GLA_O:A	497	150
20	1JTD_A:Z	268	263
21	1JTG_A:B	263	165
22	1MAH_B:X	533	61
23	1OC0_A:Z	373	36
24	1OYV_A:Z	274	115
25	1PPE_X:A	223	29
26	1R0R_E:I	274	51
27	1TMQ_X:A	470	117
28	1UDI_X:B	228	83
29	1US7_A:Z	207	129
30	1YVB_A:I	241	108
31	1Z5Y_A:Z	149	121
32	2A1A_A:Z	255	174
33	2AYO_A:Z	337	72
34	2B42_X:A	362	185
35	2O8V_A:Z	215	108
36	2OUL_A:Z	236	110
37	2PCC_X:Z	293	108
38	2SIC_X:Z	275	108
39	2SNI_A:I	274	65
40	2UUY_A:Z	223	55
41	2YVJ_A:Z	401	108
42	3A4S_A:Z	158	79
43	3K75_A:Z	242	152
44	3PC8_A:Z	99	80
45	3SGQ_E:A	185	51
46	3VLB_A:Z	412	221
47	4CPA_A:Z	307	39
48	4H03_A:Z	411	363
49	7CEI_B:D	131	87
50	1AK4_X:A	164	146
51	1FFW_A:Z	128	69
52	1GPW_D:F	253	200
53	1HE1_X:A	183	131
54	1KAC_F:B	185	121
55	1KXP_Z:B	453	371
56	1PVH_A:Z	208	159
57	1S1Q_A:Z	143	70
58	1T6B_A:X	665	181
59	1XD3_A:Z	206	70
60	1Z0K_A:Z	176	46
61	1ZHI_A:Z	203	114
62	2AJF_A:E	597	183
63	2BTF_B:X	371	139
64	2G77_A:Z	314	165
65	2HLE_A:P	185	141
66	2VDB_A:Z	582	56
67	3D5S_A:Z	294	61
68	4M76_A:Z	294	184
69	4M3K_Z:A	256	116
70	1CGI_B:X	245	56
71	1ZM4_C:A	825	204
72	1B6C_Z:A	330	107
73	1I2M_Z:A	401	202
74	1LFD_A:Z	166	87
75	1MQ8_A:Z	185	173
76	1SYX_A:Z	130	62
77	2CFH_A:Z	159	141
78	3BX7_A:Z	167	121
79	3DAW_A:Z	363	142
80	1ACB_B:X	245	70
81	2IDO_A:Z	174	66

### Sheet: Set4
No.	PDBcode_chainIDs:chainIDs	Number of residues in the receptor	Number of residues in the ligand
1	1HYR_C:AB	275	252
2	1KCG_AB:C	245	170
3	1L0O_AB:C	282	57
4	1U2G_AB:C	737	174
5	1UEX_AB:C	248	202
6	1V7P_AB:C	261	193
7	1XWD_C:AB	242	195
8	2BTO_AB:T	836	103
9	2E3X_A:BC	416	249
10	2F5Z_GH:N	944	43
11	2INC_AB:C	813	83
12	2PU9_AB:C	184	111
13	2PVG_AB:C	181	96
14	3QT2_A:CD	307	219
15	4BV4_R:LM	440	134
16	4FFB_AB:C	856	231
17	4LXR_A:JK	755	130
18	4UI0_AB:C	205	56
19	4X0L_AB:C	285	259

### Sheet: Set5
No.	PDBcode_chainIDs:chainIDs	Number of residues in the receptor	Number of residues in the ligand
1	1EZU_AB:C	280	223
2	1F51_AB:E	363	119
3	1HIA_AB:I	230	48
4	1JWH_CD:A	404	336
5	1WDW_BD:A	770	241
6	2MTA_LH:A	498	105
7	2OOR_AB:C	742	173
8	3LVK_AC:B	776	76
9	4HX3_BD:A	222	134
10	1A2K_AB:C	248	196
11	1AKJ_AB:DE	374	228
12	1AZS_AB:C	379	339
13	1FCC_AB:C	412	56
14	1HCF_AB:X	242	101
15	1I4D_AB:D	373	177
16	1KLU_AB:D	369	230
17	1ML0_AB:D	742	64
18	1OFU_A:XY	307	237
19	1RLB_ABCD:E	486	174
20	1RV6_VW:X	189	92
21	1XU1_ABD:T	411	39
22	2B4J_AB:C	280	82
23	3BP8_AB:C	761	75
24	3P57_AB:P	180	105
25	BP57_CD:P	180	105
26	CP57_IJ:P	180	105
27	6EY6_AB:I	400	129
28	1IJK_BC:A	252	199
29	1KKL_ABC:H	501	86
30	4LW4_AB:C	790	145
31	1GP2_BG:A	393	344
32	1IB1_AB:E	454	178
33	3AAA_AB:C	517	117
34	3R9A_AC:B	774	289
35	3SZK_DE:F	263	141
36	4JCV_ADBC:E	779	214
37	1JMO_A:LH	425	306
38	1JZD_AB:C	433	118
39	1E4K_AB:C	432	172
40	1EER_BC:A	426	166
41	1FAK_LH:T	359	183
42	3L89_ABC:M	551	126

### Sheet: Set6
No.	PDBcode_chainIDs:chainIDs	Number of residues in the receptor	Number of residues in the ligand
1	1EZU_AB:Z	284	223
2	1JWH_AB:Z	366	328
3	1WDW_AB:Z	773	241
4	2MTA_MJ:A	480	105
5	3LVK_AB:Z	787	81
6	1AKJ_DE:AB	375	228
7	1AZS_AB:Z	353	335
8	1HCF_AM:X	216	86
9	1ML0_AB:X	742	71
10	1RLB_ABCD:X	456	174
11	1RV6_AB:Z	200	92
12	1IJK_AB:X	254	208
13	1JZD_AB:Z	431	116
14	3L89_ABC:Z	550	126

### Sheet: Set7
No.	PDBcode_chainIDs:chainIDs	Number of residues in the receptor	Number of residues in the ligand
1	1AHW_AB:C	428	200
2	1DQJ_AB:C	424	129
3	1E6J_LH:P	429	210
4	1JPS_LH:T	426	200
5	1MLC_AB:E	432	129
6	1WEJ_LH:F	437	104
7	2FD6_LH:U	426	249
8	2VXT_HL:I	420	156
9	2W9E_HL:A	427	99
10	3EOA_LH:I	429	179
11	3MJ9_HL:A	419	229
12	3MXW_LH:A	432	153
13	3RVW_CD:A	429	222
14	3SE8_HL:G	435	344
15	3U7Y_HL:G	429	340
16	4DN4_LH:M	427	61
17	4G6J_HL:A	430	149
18	4G6M_HL:A	433	150
19	4M5Z_HL:A	432	210
20	5O14_HL:A	433	229
21	5O1R_HL:A	437	115
22	5WK3_WV:D	437	61
23	5X0T_AB:E	428	78
24	6A77_HL:A	428	91
25	6B0S_HL:C	427	65
26	6BPC_EF:D	423	286
27	6OC3_AB:F	437	212
28	2DD8_HL:S	432	192
29	3EO1_AB:CF	431	224
30	3G6D_LH:A	433	106
31	3HI6_XY:B	426	180
32	3L5W_LH:I	436	101
33	3V6Z_AB:F	440	148
34	4ETQ_HL:C	427	225
35	5HYS_CD:JK	439	427
36	5WHK_HL:AB	423	353
37	6A0Z_HL:A	435	270
38	6AL0_HL:A	430	183
39	2FJG_HL:VW	429	189
40	4DW2_HL:U	424	221
41	5C7X_HL:A	420	115
42	3R1G_HL:B	431	381
43	4IJ3_BC:A	434	237

### Sheet: Set8
No.	PDBcode_chainIDs:chainIDs	Number of residues in the receptor	Number of residues in the ligand
1	1AHW_LH:A	428	202
2	1DQJ_CD:X	424	129
3	1E6J_LH:X	429	72
4	1JPS_LH:B	425	182
5	1MLC_AB:X	432	129
6	1WEJ_LH:X	433	104
7	2FD6_LH:A	426	268
8	2VXT_HL:A	430	157
9	2W9E_HL:A	425	104
10	3MXW_LH:A	432	164
11	3RVW_CD:A	435	221
12	3U7Y_HL:A	438	342
13	4G6J_HL:A	430	151
14	4G6M_HL:A	432	151
15	4M5Z_HL:A	428	212
16	5O1R_HL:A	435	152
17	5WK3_HL:A	436	67
18	3HI6_HL:A	430	179
19	3L5W_LH:A	429	113
20	4ETQ_HL:X	429	230
21	2FJG_HL:AB	429	190
