## Supplementary File 2 for "Area-Based Selection of Binding Interfaces for Structural Prediction of Protein–Protein Complexes"

### Sheet: Sheet1
Set		PDB code	Binding Affinity (log(Ki) or log(Kd))
Set (79 complexes)	Subset1 (33 dimers)	1ACB_E:I	-9.69897
		1AK4_A:D	-4.79588
		1AVZ_B:C	-4.80134
		1BUH_A:B	-7.11351
		1BVN_P:T	-11.0362
		1EWY_A:C	-5.44733
		1FFW_A:B	-5.86967
		1GLA_G:F	-4.95861
		1GXD_A:C	-8.284
		1J2J_A:B	-5.95861
		1JTG_A:B	-9.39794
		1KAC_A:B	-7.82974
		1KXQ_A:H	-8.45593
		1LFD_B:A	-5.7122
		1MQ8_A:B	-5.52288
		1PPE_E:I	-11.5229
		1PVH_A:B	-7.09691
		1QA9_A:B	-5.04576
		1R0R_E:I	-10.5317
		1US7_A:B	-5.83565
		1XQS_A:C	-5.18709
		1Z0K_A:B	-5.11351
		1ZHI_A:B	-6.69897
		2ABZ_B:E	-8.55284
		2AJF_A:E	-7.79048
		2C0L_A:B	-6.96257
		2FJU_B:A	-5.27572
		2GOX_A:B	-8.85387
		2HQS_A:H	-7.56864
		2PCB_A:B	-5
		2WPT_B:A	-7.82391
		3CPH_G:A	-6.48149
		3SGB_E:I	-10.7471
	Subset2 (9 multimers)	1A2K_AB:C	-6.82391
		1CBW_ABC:D	-7.95861
		1E4K_AB:C	-5.76955
		1I4D_AB:D	-5.52288
		1JWH_CD:A	-7.89963
		1K5D_AB:C	-9.52288
		1KKL_ABC:H	-7.34679
		1XU1_ABD:T	-8.19382
		2NYZ_AB:D	-9.30103
	Subset3 (37 antibody-protein antigen complexes)	1AHW_AB:C	-8.46852
		1DQJ_AB:C	-8.46852
		1E6J_HL:P	-8.55284
		1JPS_HL:T	-7.5376
		1MLC_AB:E	-9.61979
		2VIS_AB:C	-10
		2VXT_HL:I	-7.04096
		2W9E_HL:A	-9.9914
		3EOA_LH:I	-9.09528
		3G6D_LH:A	-7.69897
		3HI6_XY:B	-7.69897
		3L5W_LH:I	-9
		3MXW_LH:A	-5.39794
		3RVW_CD:A	-9.27327
		3V6Z_AB:F	-9.88606
		4DN4_LH:M	-8.65758
		4G6J_HL:A	-10.7352
		4G6M_HL:A	-5.3279
		1WEJ_HL:F	-9.26761
		2DD8_HL:S	-8.09691
		2FJG_HL:VW	-8.1549
		3MJ9_HL:A	-7.72125
		3U7Y_HL:G	-6.79588
		4ETQ_HL:C	-8.48149
		4FP8_HL:A	-10.4202
		4M5Z_HL:A	-9.74473
		5C7X_HL:A	-6.36653
		5HYS_CD:JK	-8.38722
		5O14_HL:A	-9.5376
		5WHK_HL:AB	-8
		5WUX_HL:EFG	-11.1549
		6A0Z_HL:A	-8
		6B0S_HL:C	-10.7212
		1BJ1_HL:VW	-8.74232
		1FSK_BC:A	-10.5622
		1P2C_AB:C	-7.27572
		2VIR_AB:C	-6.74958
