## Supplementary File 3 for "Area-Based Selection of Binding Interfaces for Structural Prediction of Protein–Protein Complexes"

### Sheet: interface_selection
Model	Success rate (%) (top 10 decoys, L_RMSD < 5 Å)								Number of top decoys ranked based on the first model which were retained for further filtering using the second one	Components of the function
	Set1 (190 dimers, bound)	Set2 (138 dimers, bound)	Set3 (81 dimers, unbound)	Set4 (19 multimers, bound)	Set5 (42 multimers, bound)	Set6 (14 multimers, unbound)	Set7 (43 antibody-protein antigen complexes, bound)	Set8 (21 antibody-protein antigen complexes, unbound)
zdock3.0.2	84.2105	77.5362	27.1605	89.4737	76.1905	28.5714	83.7209	23.8095	-	geometric shape complementarity, electrostatic energy and knowledge-based pair potentials
linear model 1	45.2632	40.5797	33.3333	36.8421	19.0476	7.14286	9.30233	4.7619	-	areas
linear model 2	34.2105	27.5362	16.0494	42.1053	30.9524	35.7143	6.97674	4.7619	-
linear model 3	26.3158	23.1884	9.87654	36.8421	19.0476	0	20.9302	19.0476	-
