## Supplementary File 4 for "Area-Based Selection of Binding Interfaces for Structural Prediction of Protein–Protein Complexes"

### Sheet: Sheet1
Model No.	Model name	Success rate (%) (top 10 decoys, L_RMSD < 5 Å)								Model	Pearson's correlation coeffienct (R)
		Set1 (190 dimers, bound)	Set2 (138 dimers, bound)	Set3 (81 dimers, unbound)	Set4 (19 multimers, bound)	Set5 (42 multimers, bound)	Set6 (14 multimers, unbound)	Set7 (43 antibody-protein antigen complexes, bound)	Set8 (21 antibody-protein antigen complexes, unbound)		Set (79 complexes)	Subset1 (33 dimers)	Subset2 (9 multimers)	Subset3 (37 antibody-protein antigen complexes)
1	Linear model 1	5.26316	4.34783	0	0	2.38095	0	2.32558	0	1	0.367388	0.494548	0.200617	0.0401525
2	Linear model 2	16.8421	13.7681	7.40741	10.5263	9.52381	7.14286	2.32558	0	2	0.402735	0.743217	0.41089	0.249444
3	Linear model 3	36.8421	27.5362	18.5185	31.5789	21.4286	7.14286	2.32558	4.7619	3	0.593927	0.686239	0.339318	0.383591
4	Linear model 4	14.7368	12.3188	7.40741	15.7895	9.52381	0	2.32558	0	4	0.52871	0.760536	0.36923	0.154173
5	Linear model 5	39.4737	35.5072	22.2222	36.8421	14.2857	7.14286	2.32558	4.7619	5	0.635208	0.762678	0.397531	0.292215
6	Linear model 6	27.8947	23.1884	14.8148	26.3158	16.6667	7.14286	2.32558	0	6	0.63807	0.797608	0.402321	0.222592
7	Linear model 7	22.6316	20.2899	7.40741	21.0526	16.6667	7.14286	4.65116	0	7	0.641528	0.729259	0.452597	0.374603
8	Linear model 8	21.5789	15.2174	11.1111	15.7895	16.6667	7.14286	0	0	8	0.564659	0.772454	0.553463	0.181952
9	Linear model 9	10	9.42029	2.46914	5.26316	4.7619	7.14286	2.32558	0	9	0.585149	0.705927	0.289583	0.303097
10	Linear model 10	24.7368	20.2899	14.8148	21.0526	9.52381	7.14286	4.65116	0	10	0.569873	0.678933	0.896941	0.0316746
11	Linear model 11	18.9474	15.942	4.93827	21.0526	14.2857	7.14286	4.65116	0	11	0.626823	0.723022	0.462038	0.349361
12	Linear model 12	26.8421	21.7391	13.5802	26.3158	16.6667	7.14286	2.32558	0	12	0.634931	0.785233	0.511991	0.212711
13	Constructed nonlinear model 1	31.5789	21.7391	14.8148	26.3158	11.9048	7.14286	4.65116	4.7619	13	0.397157	0.696581	0.497812	0.36084
14	Constructed nonlinear model 2	28.9474	21.7391	13.5802	26.3158	11.9048	7.14286	4.65116	4.7619	14	0.63178	0.759974	0.378388	0.162346
15	Constructed nonlinear model 3	28.9474	21.7391	13.5802	26.3158	11.9048	7.14286	4.65116	4.7619	15	0.578389	0.773276	0.428111	0.161357
16	Constructed nonlinear model 4	30.5263	21.7391	14.8148	26.3158	11.9048	7.14286	9.30233	4.7619	16	0.628574	0.823768	0.46441	0.170425
17	Constructed nonlinear model 5	29.4737	22.4638	13.5802	26.3158	11.9048	7.14286	9.30233	4.7619	17	0.612406	0.805834	0.669721	0.167751
18	Constructed nonlinear model 6	30.5263	23.913	14.8148	26.3158	11.9048	7.14286	9.30233	4.7619	18	0.662467	0.819025	0.691737	0.180479
19	Mixed model (based on constructed nonlinear models) 1	23.1579	21.0145	11.1111	21.0526	14.2857	7.14286	2.32558	0	19	0.682345	0.812766	0.554882	0.255701
20	Mixed model (based on constructed nonlinear models) 2	27.3684	23.1884	13.5802	31.5789	11.9048	7.14286	9.30233	0	20	0.674128	0.796461	0.423164	0.26255
21	Mixed model (based on constructed nonlinear models) 3	27.8947	26.087	14.8148	26.3158	16.6667	7.14286	2.32558	4.7619	21	0.65823	0.813299	0.712011	0.259609
22	Mixed model (based on constructed nonlinear models) 4	26.3158	26.087	11.1111	26.3158	16.6667	7.14286	2.32558	0	22	0.62551	0.780584	0.672163	0.303074
23	Mixed model (based on constructed nonlinear models) 5	26.8421	27.5362	16.0494	26.3158	14.2857	7.14286	4.65116	4.7619	23	0.634826	0.805024	0.707009	0.250346
24	Generated nonlinear model (linear fitting) 1	28.9474	22.4638	12.3457	26.3158	11.9048	7.14286	4.65116	4.7619	24	0.465913	0.68432	0.445891	0.185889
25	Generated nonlinear model (linear fitting) 2	29.4737	20.2899	13.5802	26.3158	11.9048	7.14286	6.97674	4.7619	25	0.616199	0.785108	0.418584	0.175301
26	Generated nonlinear model (linear fitting) 3	26.3158	21.7391	13.5802	26.3158	11.9048	7.14286	9.30233	0	26	0.61093	0.768938	0.545104	0.144088
27	Generated nonlinear model (linear fitting) 4	26.3158	20.2899	13.5802	21.0526	11.9048	7.14286	4.65116	0	27	0.614824	0.775792	0.667959	0.155909
28	Generated nonlinear model (linear fitting) 5	15.7895	16.6667	9.87654	10.5263	7.14286	14.2857	4.65116	0	28	0.571095	0.843334	0.782157	-0.0309939
29	Generated nonlinear model (linear fitting) 6	20.5263	16.6667	9.87654	15.7895	11.9048	14.2857	6.97674	0	29	0.596653	0.839697	0.776028	0.0216245
30	Generated nonlinear model (linear fitting) 7	32.6316	26.087	14.8148	31.5789	11.9048	14.2857	6.97674	0	30	0.66555	0.838162	0.690388	0.162312
31	Generated nonlinear model (linear fitting) 8	27.8947	23.913	12.3457	31.5789	11.9048	14.2857	4.65116	0	31	0.631307	0.854983	0.817036	0.0647957
32	Generated nonlinear model (linear fitting) 9	28.9474	23.913	13.5802	31.5789	11.9048	7.14286	6.97674	0	32	0.674689	0.837879	0.813609	0.160266
33	Generated nonlinear model (linear fitting) 10	28.4211	23.1884	13.5802	31.5789	11.9048	7.14286	6.97674	0	33	0.68801	0.845157	0.819196	0.195243
34	Generated nonlinear model (linear fitting) 11	28.4211	22.4638	12.3457	26.3158	11.9048	14.2857	4.65116	0	34	0.668389	0.850977	0.81905	0.139079
35	Mixed model (based on generated nonlinear models) 1	24.7368	18.8406	13.5802	15.7895	11.9048	14.2857	6.97674	0	35	0.631782	0.852338	0.730514	0.0638152
36	Mixed model (based on generated nonlinear models) 2	25.7895	24.6377	13.5802	26.3158	11.9048	14.2857	4.65116	0	36	0.616023	0.848343	0.823746	0.0276603
37	Mixed model (based on generated nonlinear models) 3	31.0526	23.913	17.284	26.3158	14.2857	7.14286	11.6279	0	37	0.682984	0.852972	0.783745	0.151212
38	Mixed model (based on generated nonlinear models) 4	26.8421	25.3623	13.5802	31.5789	11.9048	7.14286	6.97674	0	38	0.681615	0.857971	0.765621	0.171504
39	Mixed model (based on generated nonlinear models) 5	24.7368	18.1159	11.1111	21.0526	14.2857	7.14286	13.9535	0	39	0.698065	0.876525	0.832241	0.131615
40	Nonlinear model (neural network) 1	10.5263	5.7971	4.93827	15.7895	11.9048	7.14286	4.65116	0	40	0.678104	0.877446	0.990596	0.248244
41	Nonlinear model (neural network) 2	5.26316	0.724638	2.46914	5.26316	7.14286	0	0	0	41	0.612259	0.746579	0.997765	0.306239
42	Nonlinear model (neural network) 3	7.89474	2.89855	6.17284	0	2.38095	0	2.32558	0	42	0.726575	0.828094	0.864558	0.38387
43	Nonlinear model (neural network) 4	8.42105	0.724638	3.7037	15.7895	4.7619	0	2.32558	4.7619	43	0.679312	0.806866	0.510985	0.467846
44	Nonlinear model (neural network) 5	6.84211	7.97101	4.93827	10.5263	2.38095	0	4.65116	0	44	0.778245	0.833084	0.85946	0.566204
45	Nonlinear model (neural network) 6	3.15789	2.17391	1.23457	5.26316	4.7619	0	6.97674	0	45	0.703149	0.827264	0.654991	0.393063
46	Nonlinear model (neural network) 7	6.31579	5.7971	3.7037	0	2.38095	0	2.32558	0	46	0.602511	0.749841	0.3787	0.225564
47	Nonlinear model (neural network) 8	3.68421	5.07246	2.46914	10.5263	0	7.14286	6.97674	4.7619	47	0.619518	0.76335	0.685977	0.274343
48	Nonlinear model (neural network) 9	5.26316	5.07246	2.46914	0	4.7619	0	2.32558	14.2857	48	0.615456	0.762804	0.499033	0.359607
49	Nonlinear model (neural network) 10	4.73684	4.34783	1.23457	5.26316	0	0	2.32558	4.7619	49	0.385293	0.499788	0.849723	0.0908113
50	Nonlinear model (neural network) 11	5.26316	0.724638	0	10.5263	4.7619	0	6.97674	0	50	0.634911	0.733079	0.531419	0.428918
51	Nonlinear model (neural network) 12	3.15789	4.34783	0	0	2.38095	0	9.30233	0	51	0.677634	0.76631	0.710657	0.481211
52	Nonlinear model (neural network) 13	6.84211	5.7971	0	10.5263	2.38095	0	6.97674	4.7619	52	0.534001	0.634999	0.727996	0.178204
53	Nonlinear model (neural network) 14	11.0526	5.07246	3.7037	5.26316	7.14286	7.14286	4.65116	0	53	0.630788	0.841436	0.422336	0.202809
54	Nonlinear model (neural network) 15	6.84211	3.62319	3.7037	5.26316	4.7619	7.14286	4.65116	4.7619	54	0.65162	0.821099	0.358968	0.341942
55	Nonlinear model (neural network) 16	4.73684	5.07246	4.93827	5.26316	4.7619	0	2.32558	0	55	0.700047	0.787338	0.285049	0.521124
56	Nonlinear model (neural network) 17	6.31579	6.52174	2.46914	10.5263	9.52381	14.2857	2.32558	9.52381	56	0.62626	0.741296	0.712869	0.354083
57	Nonlinear model (neural network) 18	4.73684	2.89855	2.46914	0	2.38095	0	2.32558	0	57	0.664349	0.735988	0.861106	0.455377
58	Mixed model (based on neural network models) 1	10.5263	10.1449	1.23457	15.7895	0	0	9.30233	0	58	0.836288	0.884983	0.760555	0.694708
59	Mixed model (based on neural network models) 2	7.36842	7.97101	1.23457	10.5263	7.14286	0	2.32558	4.7619	59	0.76407	0.84227	0.779129	0.524479
60	Mixed model (based on neural network models) 3	7.89474	7.97101	2.46914	26.3158	7.14286	7.14286	4.65116	0	60	0.842303	0.88177	0.810703	0.705267
61	Linear model 1	11.0526	10.1449	3.7037	26.3158	4.7619	0	4.65116	4.7619	61	-0.242614	-0.279924	0.327616	0.442943
62	Linear model 2	25.7895	22.4638	9.87654	31.5789	14.2857	0	13.9535	4.7619	62	-0.296378	-0.450413	0.494297	0.413275
63	Constructed nonlinear model 1	26.3158	21.0145	13.5802	21.0526	11.9048	7.14286	4.65116	4.7619	63	-0.0977242	0.0136369	0.299503	0.372977
64	Constructed nonlinear model 2	24.7368	23.1884	11.1111	15.7895	14.2857	7.14286	6.97674	4.7619	64	-0.110933	-0.049362	0.493281	0.347004
65	Constructed nonlinear model 3	4.73684	3.62319	3.7037	5.26316	0	0	4.65116	4.7619	65	-0.156824	-0.296952	0.426815	0.429426
66	Nonlinear model (neural network) 1	13.1579	9.42029	4.93827	15.7895	7.14286	0	4.65116	0	66	-0.0926243	-0.166114	-0.0568591	0.554393
67	Nonlinear model (neural network) 2	4.21053	1.44928	1.23457	5.26316	0	0	4.65116	0	67	-0.27275	-0.360382	0.320361	0.441943
68	Nonlinear model (neural network) 3	10	6.52174	4.93827	15.7895	7.14286	7.14286	6.97674	0	68	0.132071	0.0316975	-0.0449044	0.60027
69	Nonlinear model (neural network) 4	12.1053	4.34783	4.93827	0	4.7619	0	2.32558	0	69	0.402058	0.247488	0.154233	0.517359
70	Nonlinear model (neural network) 5	17.3684	15.2174	4.93827	15.7895	7.14286	7.14286	2.32558	4.7619	70	-0.100855	-0.194062	0.0794743	0.596544
71	Nonlinear model (neural network) 6	9.47368	4.34783	2.46914	0	2.38095	7.14286	2.32558	0	71	0.0579089	0.0578757	-0.106716	0.527333
72	Nonlinear model (neural network) 7	1.57895	2.17391	1.23457	0	2.38095	0	2.32558	4.7619	72	-0.0260905	-0.270691	0.0567989	0.66047
73	Nonlinear model (neural network) 8	5.78947	7.24638	2.46914	5.26316	4.7619	7.14286	2.32558	0	73	0.371499	0.187451	0.031085	0.494197
74	Nonlinear model (neural network) 9	2.63158	7.97101	2.46914	5.26316	4.7619	0	2.32558	4.7619	74	0.0185771	-0.023968	-0.347417	0.608878
75	Nonlinear model (neural network) 10	5.78947	5.7971	7.40741	5.26316	2.38095	0	2.32558	9.52381	75	0.351125	0.331843	-0.111013	0.466051
76	Nonlinear model (neural network) 11	3.68421	4.34783	3.7037	15.7895	0	7.14286	4.65116	4.7619	76	0.147956	-0.107297	-0.10943	0.590825
77	Nonlinear model (neural network) 12	5.78947	5.7971	3.7037	0	7.14286	7.14286	4.65116	0	77	0.135097	-0.0420416	0.0641152	0.415014
78	Nonlinear model (neural network) 13	7.89474	7.97101	3.7037	0	2.38095	0	0	0	78	0.170985	0.0124672	-0.0112184	0.575967
79	Nonlinear model (neural network) 14	4.21053	2.17391	6.17284	0	0	0	4.65116	9.52381	79	-0.0757554	-0.142937	-0.666269	0.565872
80	Nonlinear model (random forest) 1	10	8.69565	4.93827	10.5263	9.52381	7.14286	6.97674	14.2857	80	0.115199	-0.202485	0.0225522	0.767556
81	Nonlinear model (random forest) 2	12.1053	9.42029	3.7037	5.26316	11.9048	0	9.30233	14.2857	81	0.187276	-0.121563	-0.00665515	0.762121
82	Nonlinear model (random forest) 3	13.6842	7.97101	2.46914	5.26316	7.14286	0	4.65116	9.52381	82	0.149055	-0.159691	0.140629	0.714204
83	Nonlinear model (random forest) 4	7.36842	2.17391	0	5.26316	4.7619	0	2.32558	0	83	0.141652	-0.18654	-0.0101163	0.543493
84	Nonlinear model (random forest) 5	2.10526	0.724638	0	5.26316	7.14286	0	9.30233	4.7619	84	0.133872	-0.169201	-0.369519	0.546036
85	Nonlinear model (random forest) 6	5.26316	4.34783	1.23457	0	0	0	9.30233	4.7619	85	0.0694294	-0.213656	-0.229141	0.563648
86	Nonlinear model (random forest) 7	4.21053	5.07246	1.23457	5.26316	2.38095	0	9.30233	4.7619	86	0.0914372	-0.128922	-0.212156	0.567817
87	Nonlinear model (random forest) 8	4.73684	6.52174	0	0	2.38095	0	6.97674	4.7619	87	0.115916	-0.170232	-0.280156	0.493529
88	Nonlinear model (random forest) 9	3.15789	0.724638	1.23457	0	0	7.14286	2.32558	4.7619	88	0.100968	-0.198355	-0.336695	0.502026
89	Nonlinear model (random forest) 10	3.15789	3.62319	0	5.26316	2.38095	0	4.65116	9.52381	89	0.157856	-0.0490023	-0.0013598	0.519949
90	Nonlinear model (random forest) 11	11.0526	6.52174	6.17284	15.7895	14.2857	7.14286	4.65116	4.7619	90	0.251588	0.0816584	0.366717	0.577941
91	Nonlinear model (random forest) 12	5.26316	3.62319	3.7037	5.26316	4.7619	0	11.6279	4.7619	91	0.259204	0.177336	0.71028	0.558563
92	Nonlinear model (random forest) 13	6.31579	5.07246	1.23457	5.26316	0	0	11.6279	4.7619	92	0.167992	-0.0354568	0.074057	0.56546
93	Nonlinear model (random forest) 14	3.15789	3.62319	1.23457	5.26316	4.7619	0	6.97674	4.7619	93	0.162075	0.035286	-0.163544	0.597719
94	Mixed model (based on random forest models) 1	14.2105	16.6667	12.3457	21.0526	11.9048	0	11.6279	14.2857	94	0.197883	0.188055	0.545257	0.542643
95	Mixed model (based on neural network models) 1	17.8947	8.69565	6.17284	15.7895	7.14286	7.14286	9.30233	0	95	0.0538646	-0.113886	0.00594986	0.569334
96	Mixed model (based on neural network models) 2	12.6316	10.8696	4.93827	15.7895	11.9048	7.14286	6.97674	4.7619	96	0.232661	0.115952	-0.0418301	0.54076
97	Mixed model (based on neural network models) 3	5.78947	5.07246	2.46914	5.26316	7.14286	7.14286	4.65116	0	97	0.17221	-0.117843	0.0302797	0.689171

### Sheet: Sheet2
Model No.	Model name	Success rate (%) (top 10 decoys, L_RMSD < 5 Å)								Model	Pearson's correlation coeffienct (R)
		Set1 (190 dimers, bound)	Set2 (138 dimers, bound)	Set3 (81 dimers, unbound)	Set4 (19 multimers, bound)	Set5 (42 multimers, bound)	Set6 (14 multimers, unbound)	Set7 (43 antibody-protein antigen complexes, bound)	Set8 (21 antibody-protein antigen complexes, unbound)		Set (79 complexes)	Subset1 (33 dimers)	Subset2 (9 multimers)	Subset3 (37 antibody-protein antigen complexes)
5	Linear model 5	39.4737	35.5072	22.2222	36.8421	14.2857	7.14286	2.32558	4.7619	5	0.635208	0.762678	0.397531	0.292215
30	Generated nonlinear model (linear fitting) 7	32.6316	26.087	14.8148	31.5789	11.9048	14.2857	6.97674	0	30	0.66555	0.838162	0.690388	0.162312
58	Mixed model (based on neural network models) 1	10.5263	10.1449	1.23457	15.7895	0	0	9.30233	0	58	0.836288	0.884983	0.760555	0.694708
60	Mixed model (based on neural network models) 3	7.89474	7.97101	2.46914	26.3158	7.14286	7.14286	4.65116	0	60	0.842303	0.88177	0.810703	0.705267
94	Mixed model (based on random forest models) 1	14.2105	16.6667	12.3457	21.0526	11.9048	0	11.6279	14.2857	94	0.197883	0.188055	0.545257	0.542643
