## Supplementary File 5 for "Area-Based Selection of Binding Interfaces for Structural Prediction of Protein–Protein Complexes"

### Sheet: Sheet1
Model	Pearson's correlation coeffienct (R)
	Set (79 complexes)	Subset1 (33 dimers)	Subset2 (9 multimers)	Subset3 (37 antibody-protein antigen complexes)
Linear model 1	0.170515	0.34928	0.727502	0.248467
Linear model 2	0.163207	0.414511	-0.00389157	0.184026
Linear model 3	0.479195	0.648257	-0.0937707	0.365972
Neural Network Model 1	-0.152616	-0.382757	-0.112131	0.0756037
Neural Network Model 2	0.107813	0.284417	0.653121	0.252478
Neural Network Model 3	-0.00877943	0.440046	0.270754	-0.331155
Neural Network Model 4	0.019485	0.274794	0.786814	0.177134
Neural Network Model 5	0.197368	0.381687	0.512318	0.273478
Neural Network Model 6	0.0953704	-0.231929	0.317549	-0.150511
Neural Network Model 7	0.16893	0.0761525	0.0166344	0.186664
Neural Network Model 8	0.197011	0.378719	0.6465	0.100899
Neural Network Model 9	0.158345	0.241896	-0.0603685	0.150183
Neural Network Model 10	0.0698732	0.167929	0.756269	0.268138
Neural Network Model 11	0.339481	0.0792874	-0.120408	0.10947
Neural Network Model 12	0.29302	0.219639	-0.496984	-0.00119235
Neural Network Model 13	0.0204423	-0.104754	0.362934	-0.00218654
Neural Network Model 14	0.285613	-0.101309	-0.0396023	0.278456
Mixed model (based on NN) 1	0.0342364	0.0954147	0.22345	0.204492
Mixed model (based on NN) 2	-0.00540345	0.372901	0.845526	0.216874
Mixed model (based on NN) 3	0.0597636	0.535284	0.792095	-0.101414
Mixed model (based on NN) 4	0.050732	0.45028	0.507377	-0.252655
Mixed model (based on NN) 5	0.0912764	0.354889	0.879285	0.134818
Mixed model (based on NN) 6	0.064302	0.317543	0.874592	0.132165
Mixed model (based on NN) 7	0.0862278	-0.125029	0.459448	-0.00331883
Mixed model (based on NN) 8	0.0638784	0.127114	-0.226489	0.141887
Mixed model (based on NN) 9	0.0533175	0.365016	0.75606	0.115469
Mixed model (based on NN) 10	-0.0789483	0.137892	0.126885	0.200027
Mixed model (based on NN) 11	0.247554	0.313839	0.437535	0.180476
Mixed model (based on NN) 12	0.255179	0.299358	0.581485	0.108374
Mixed model (based on NN) 13	0.303555	0.00211376	0.0938905	0.103404
Mixed model (based on NN) 14	0.356746	0.19102	-0.34945	0.0519127
Mixed model (based on NN) 15	0.356762	0.0857701	-0.0167514	0.157651
Mixed model (based on NN) 16	0.349853	0.0312504	0.023536	0.2203
Mixed model (based on NN) 17	0.199343	-0.119526	0.225971	0.140102
Random Forest Model 1	0.28819	0.407357	0.637113	0.304521
Random Forest Model 2	-0.040359	0.385291	0.459129	-0.00265149
Random Forest Model 3	0.250298	0.658176	0.40437	0.0869731
Random Forest Model 4	0.25461	0.654194	0.299483	0.0640909
Random Forest Model 5	0.00646248	0.467081	0.608544	0.169315
Random Forest Model 6	0.245537	0.553247	0.622495	-0.048954
Random Forest Model 7	0.101459	0.24637	-0.212928	0.207729
Random Forest Model 8	-0.0500535	-0.17595	0.537117	0.114197
Random Forest Model 9	0.0881635	0.36057	-0.10643	0.0719176
Random Forest Model 10	0.147089	0.314305	-0.0023914	0.0457075
Random Forest Model 11	0.251471	-0.0991871	0.495046	0.0981577
Random Forest Model 12	0.0592588	-0.168493	0.345034	0.182168
Mixed Model (based on RF) 1	0.174714	0.550542	0.442259	0.328323
Mixed Model (based on RF) 2	0.208981	0.492531	0.583433	0.290181
Mixed Model (based on RF) 3	-0.00359681	0.444231	0.417362	0.166268
Mixed Model (based on RF) 4	-0.136637	0.226683	0.468707	0.0856494
Mixed Model (based on RF) 5	0.0225821	0.383296	0.416087	0.202012
Mixed Model (based on RF) 6	0.0368925	0.40531	0.247841	0.268512
Mixed Model (based on RF) 7	0.0912632	0.565292	0.555285	0.254735
Mixed Model (based on RF) 8	0.0955605	0.391231	0.295845	-0.0685572
Mixed Model (based on RF) 9	0.143372	0.0741792	0.806299	0.111781
Mixed Model (based on RF) 10	-0.023617	0.116786	0.488761	0.0527652
Mixed Model (based on RF) 11	-0.16196	-0.265898	0.13397	0.0595921
Mixed Model (based on RF) 12	0.0998089	-0.100863	0.495209	0.0839164
Mixed Model (based on RF) 13	-0.100718	-0.109352	0.743992	0.0453638
Mixed Model (based on RF) 14	0.236683	-0.120818	0.485958	0.11854
Mixed Model (based on RF) 15	0.00766639	-0.329421	0.126791	0.205752
Mixed Model (based on RF) 16	0.188905	-0.148195	0.440517	0.154037
Mixed Model (based on RF) 17	0.261804	-0.157565	0.682208	0.129012
